# The bZIP transcription factor PnAda1 functions as a regulator of virulence, fungicide tolerance and necrotrophy in the wheat pathogen *Parastagonospora nodorum*

**DOI:** 10.64898/2026.08.18.745654

**Authors:** Shota Morikawa, Leon Lenzo, Keshara Colomba Thanthrige, Steven Chang, Kar-Chun Tan, Callum Verdonk

## Abstract

Ada1 (All Development Altered-1) is a conserved but poorly characterised basic leucine zipper (bZIP) transcription factor found throughout filamentous fungi. In the wheat pathogen *Parastagonospora nodorum*, PnAda1 is required for full virulence and is transcriptionally associated with the virulence regulator PnPf2, but its biological functions remain unclear. Here, we combined comparative RNA sequencing with targeted phenotypic analyses to define the role of PnAda1 during vegetative growth and host infection. Deletion of *PnAda1* did not abolish pathogenicity but delayed disease progression, with the *PnAda1*-deletion mutant transcriptome at 7 days post-inoculation resembling that of the wildtype SN15 at 3 days. This developmental delay was associated with impaired activation of early infection-associated genes, including putative carbohydrate-active enzymes, proteases, transporters and other host-colonisation factors. In contrast, expression of major necrotrophic effector genes was not reduced and instead remained elevated during later stages of infection, indicating that PnAda1 is required for the timely progression of infection-associated transcriptional regulation rather than direct activation of effector genes. Beyond virulence, transcriptomic and phenotypic analyses revealed roles for PnAda1 in nitrogen assimilation, carbon utilisation, abiotic stress responses and fungicide sensitivity. Notably, *PnAda1* deletion increased sensitivity to succinate dehydrogenase inhibitor fungicides and reduced expression of succinate dehydrogenase subunit genes. Collectively, our findings identify PnAda1 as a broad regulator of developmental and infection-associated transitions in *P. nodorum* and expand current understanding of the transcriptional network underlying virulence, metabolism and stress adaptation in an important fungal wheat pathogen.

**IMPORTANCE:** Fungal pathogens of crop plants pose a major threat to global food security, and understanding how virulence is regulated may reveal new opportunities for disease control. In the wheat pathogen *Parastagonospora nodorum*, disease development depends on the coordinated expression of necrotrophic effectors and other infection-associated genes. The transcription factor PnPf2 is a central regulator of these virulence programs, but the downstream pathways that execute infection remain incompletely understood. Here, we show that the understudied bZIP transcription factor PnAda1 is an important downstream component of this PnPf2-regulatory network. Our findings indicate that PnAda1 coordinates processes required for successful host colonisation, including nutrient acquisition, stress tolerance and the timely deployment of infection-associated genes. By expanding our understanding of the transcriptional regulon that underpins fungal phytopathogenicity, this study provides new insight into how fungal pathogens establish disease and coordinate complex infection programs.
