## Supplemental Table S2 for "The bZIP transcription factor PnAda1 functions as a regulator of virulence, fungicide tolerance and necrotrophy in the wheat pathogen *Parastagonospora nodorum*"

### Sheet: Supplemental Table S2
Published functionally-characterised genes in P. nodorum					In-vitro		In-planta 3 dpi		In-planta 7 dpi
General Classification	Locus ID	Name	Domain or functional classification	Reference	LFC	p-adj	LFC	p-adj	LFC	p-adj
Necrotrophic effectors	JI435_165710	SnToxA	-	Friesen et al. (2006)	0.069043	0.842809	1.93331	0.000906206	7.6388	2.6416e-32
	JI435_200780	SnTox1	Chitin-binding domain	Liu et al. (2012)	0.00340394	0.980231	0.873376	0.0203226	2.40771	5.37852e-08
	JI435_144930	SnTox267	-	Richards et al. (2022)	0.32432	N/A	0.992259	0.0421675	3.26811	2.44669e-06
	JI435_089810	SnTox3	-	Liu et al. (2009)	0.37232	0.0756323	-0.11458	0.735754	2.03361	5.11941e-07
Nutrient assimilation and metabolism	JI435_008990	Sdh1	Succinic semialdehyde dehydrogenase	Mead et al. (2013)	-0.185728	0.135023	-0.52776	5.07935e-05	-0.39103	0.00267694
	JI435_020410	IPMDH	Isopropylmalate dehydrogenase	Cooley et al. (1999)	-0.659397	6.64291e-09	-0.361665	0.0144333	0.831739	1.09562e-08
	JI435_036400	Odc1	Ornithine decarboxylase	Bailey et al. (2000)	2.30732	4.3526e-29	2.40508	2.24566e-11	1.38524	3.53463e-06
	JI435_037020	CYP51B	lanosterol 14-alpha-demethylase	https://www.biorxiv.org/content/10.1101/2025.10.16.682737v1	-0.06387	0.4657	-0.10772	0.556622	1.76241	1.33727e-28
	JI435_060220	NIA1	Nitrate reductase	Howard et al. (1999)	0.906397	2.74763e-05	5.99585	7.59872e-88	-1.00018	0.000499176
	JI435_060230	NII1	Nitrite reductase	Cutler et al. (2000)	1.68192	1.07709e-07	8.46005	2.68201e-69	-0.161965	0.716321
	JI435_075480	Mls1	Malate synthase	Solomon et al. (2004)	-0.0472563	0.795804	1.17352	1.58557e-11	-1.19565	3.27208e-12
	JI435_087360	Pbl1	pantothenate‐β‐alanine ligase	IpCho et al. (2012)	0.147505	0.0279193	0.32165	0.00068749	0.251488	0.00392295
	JI435_093570	Als1	Δ-aminolaevulinic acid synthase	Solomon et al. (2006a)	-0.433313	8.7908e-05	-0.612873	7.2873e-06	-0.342416	0.0143581
	JI435_096030	Tps1	Trehalose 6-phosphate synthase	Lowe et al. (2009)	0.139501	0.482148	-1.08394	1.01778e-09	-0.855263	9.23367e-07
	JI435_098980	Mdh1	Mannitol dehydrogenase	Solomon et al. (2006d)	0.42163	0.0406152	1.54703	7.33416e-08	2.60535	3.84177e-20
	JI435_113900	Xdh1	Xylitol dehydrogenase	Lowe et al. (2008)	-0.0670659	0.372696	-0.66843	2.99155e-05	0.171085	0.3219
	JI435_126660	Mpd1	Mannitol 1-phosphate dehydrogenase	Solomon et al. (2005a)	0.150389	0.655504	-0.811395	1.43029e-06	-0.580403	0.000695848
	JI435_131610	Gox1	Glyoxalase	Solomon and Oliver (2004)	-1.12837	2.0779e-47	-0.521715	0.00334594	-0.651046	0.000364446
	JI435_142740	Abd1	L-arabitol dehydrogenase	Lowe et al. (2008)	0.0231756	0.913718	-1.75495	1.48236e-09	0.842177	0.00238347
Secondary metabolism	JI435_003080	phmA	Polyketide synthase	Li et al. (2020)	0.229809	0.00512626	0.037374	0.874353	-0.664465	0.000205419
	JI435_004770	SN477	Polyketide synthase	Chooi et al. (2015a)	1.06675	1.79647e-06	-0.880887	8.06197e-06	0.658941	0.000895136
	JI435_035620	Sts1	Sesquiterpene synthase	Muria-Gonzalez et al. (2020)	1.62479	0.00514346	1.83072	0.000989025	1.11679	0.0216214
	JI435_048070	Sts2	Sesquiterpene synthase	Muria-Gonzalez et al. (2020)	0.179842	0.12022	-2.8173	2.07808e-17	1.06334	0.000584266
	JI435_057910	alpA	Polyketide synthase	Li et al. (2018)	0.253142	0.191555	0.0571142	0.86695	-0.80833	0.00934176
	JI435_078660	sthA	Polyketide synthase	Li et al. (2019)	0.0149358	0.969924	0.291668	0.44473	0.660509	0.199296
	JI435_082820	Sch3	Short-chain dehydrogenase	Casey et al. (2010)	-0.355296	0.185269	1.11548	0.000457821	-0.311212	0.348939
	JI435_086140	elcA	Polyketide synthase	Chooi et al. (2017)	-0.152212	0.229525	0.424159	0.00191955	-1.00828	4.8586e-15
	JI435_102170	Sch1	Short-chain dehydrogenase	Tan et al. (2008)	-0.0471363	0.898024	-0.722867	0.00134564	-0.871022	0.000193407
	JI435_158290	SnPKS19	Polyketide synthase	Chooi et al. (2015b)	-0.0817607	N/A	1.19982	0.00560357	-0.749683	0.0605634
Signal transduction	JI435_002880	Gba1	G-protein	Gummer et al. (2012)	-0.262479	0.0345549	-0.0806057	0.461407	0.239855	0.00902585
	JI435_032990	MAK2	Mitogen-activated protein kinase	Solomon et al. (2005b)	0.0276972	0.790055	-0.29811	6.0791e-05	0.381072	4.41962e-08
	JI435_046470	CpkA	Calcium/calmodulin-dependent protein kinase	Solomon et al. (2006c)	0.463024	0.00547037	-0.138474	0.116031	0.218659	0.00635921
	JI435_091980	CpkC	Calcium/calmodulin-dependent protein kinase	Solomon et al. (2006c)	-0.113017	0.090762	0.200176	0.0579797	-0.351807	0.000226463
	JI435_100860	Gna1	G-protein	Tan et al. (2009)	-0.325064	0.00148357	0.0417813	0.781083	0.413468	0.000320904
	JI435_116310	NIK1	Histidine kinase	John et al. (2016)	-0.0185808	0.904264	-0.193219	0.0176387	-0.408356	4.2626e-08
	JI435_132960	HOG1	Mitogen-activated protein kinase	John et al. (2016)	-0.0625007	0.687695	-0.326537	0.00700002	-0.513045	1.43816e-05
	JI435_137850	PnCsn6	COP9 signalosome complex subunit 6	Morikawa et al. (2026)	-0.00343423	0.98093	0.323134	0.0144919	0.253174	0.0499152
	JI435_157780	CpkB	Calcium/calmodulin-dependent protein kinase	Solomon et al. (2006c)	0.123653	0.16108	0.476974	1.22173e-08	0.049617	0.5886
	JI435_160440	Gga1	G-protein	Gummer et al. (2012)	0.136894	0.164869	-0.0995911	0.3445	0.664891	4.92791e-14
Transcription factors	JI435_003070	phmR	Zn2Cys6 domain	Li et al. (2020)	0.990063	1.95901e-17	0.514074	0.000390188	-0.636063	1.38596e-06
	JI435_006490	PnPf2	Zn2Cys6 domain	Rybak et al. (2017)	-0.216044	0.0140553	0.122699	0.642295	1.64222	1.57813e-10
	JI435_012430	PnMyb1	MYB domain	Verdonk et al. (2025)	0.0116916	0.964677	-0.0704069	0.651753	-0.497202	5.86529e-05
	JI435_018070	PnVeA	Velvet domain	Morikawa et al. (2024)	0.111218	0.207918	0.0969383	0.594276	-0.973106	3.69153e-10
	JI435_030670	PnEbr1	Zn2Cys6 domain	John et al. (2024)	0.0802707	0.521188	0.722732	1.74875e-06	0.434999	0.0046089
	JI435_034900	PnPro1	Zn2Cys6 domain	John et al. (2024)	0.289934	0.302289	-0.474205	0.00073382	0.155253	0.305275
	JI435_037800	PnVf19	C2H2 domain	Choupannejad et al. (2025)	0.00816482	0.919155	0.438742	0.000199999	-0.145632	0.250819
	JI435_044860	PnAda1	bZIP domain	John et al. (2024)	-16.3091	1.82765e-40	-3.48811	1.54888e-31	-7.29185	2.69415e-132
	JI435_049640	PnMetR	bZIP domain	Choupannejad et al. (2025)	-0.164122	0.15305	0.348175	6.7177e-05	0.306069	0.000366566
	JI435_056770	PnAtfA	bZIP domain	Choupannejad et al. (2025)	-0.624926	3.86085e-07	-0.404274	0.00357328	-1.5584	3.37423e-30
	JI435_077180	PnChh1	C2H2 domain	Verdonk et al. (2025)	0.900757	0.000985898	-0.91273	4.38695e-29	-0.237773	0.00161617
	JI435_078600	sthR	Zn2Cys6 domain	Li et al. (2019)	0.126336	0.364244	0.639845	0.0522432	-0.79074	0.0317957
	JI435_082370	-	Homeobox domain	John et al. (2024)	-0.0811859	0.720916	-0.547656	7.96142e-05	-0.738678	4.40438e-08
	JI435_083620	PnCon7	C2H2 domain	Lin et al. (2018)	-0.598027	0.000117668	-0.17598	0.153456	-0.782235	3.69571e-12
	JI435_085650	-	Zn2Cys6 domain	John et al. (2024)	-0.0662319	0.680433	0.356788	0.150911	-0.678588	0.0126217
	JI435_086090	elcR/Mrg1	Zn2Cys6 domain	Li et al. (2008); Chooi et al. (2017)	1.20529	1.23074e-06	-0.144372	0.603538	-0.433815	0.122813
	JI435_115920	PnZip1	bZIP domain	Verdonk et al. (2025)	0.406288	0.0306361	0.33656	0.0785201	1.19077	6.12007e-10
	JI435_136190	PnCreA	C2H2 domain	John et al. (2024)	0.00219941	0.968622	-0.708434	9.45499e-07	-0.712937	9.23824e-07
	JI435_149410	SnStuA	APSES domain	IpCho et al. (2010)	-0.223534	0.114229	-0.415979	0.00210353	-1.09404	1.64668e-16
	JI435_149700	PnGta1	Zn2Cys6 domain	Morikawa et al. (2026)	-0.484947	3.43e-10	-0.230115	0.0546032	0.599388	3.15546e-08
	JI435_152130	PnCrz1	C2H2 domain	Choupannejad et al. (2025)	2.00637	2.28882e-23	1.21388	6.26044e-08	-1.41656	1.15768e-10
Miscellaneous	JI435_044200	Kex2	Serine protease	Outram et al. (2021)	-0.136694	0.0823529	-0.270763	0.000794315	0.231374	0.00206621
	JI435_046740	Ptr2	Di/tripeptide transporter	Solomon et al. (2003b)	-0.596901	0.000378552	-0.0203695	NA	0.364295	NA
	JI435_055560	SNP1	Extracellular trypsin-like protease	Bindschedler et al. (2003)	-2.81229	1.40354e-05	0.22728	0.45179	1.25597	0.000413645
	JI435_065020	LIP2	Lipase	Feng et al. (2012)	-0.390742	0.00755746	-2.60833	4.0033e-37	0.633876	0.00160206
	JI435_106990	LIP1	Lipase	Feng et al. (2011)	-0.522419	0.00327876	-1.9335	4.07576e-19	0.397666	0.0620114
	JI435_130120	KU70	DNA helicase	Feng et al. (2012)	0.993012	4.29147e-32	0.999208	2.875e-11	1.12641	6.60267e-16
